# Differences in GenBank and RefSeq annotations may affect genomics data interpretation for *Pseudomonas putida* KT2440

**DOI:** 10.1101/2025.05.27.656432

**Authors:** Guilherme Marcelino Viana de Siqueira, Thomas Eng, Aindrila Mukhopadhyay, María-Eugenia Guazzaroni

## Abstract

Annotations of genomic features are cornerstone data that support routine workflows in conventional omics analyses in *Pseudomonas putida* KT2440 and other organisms. The GenBank and the RefSeq versions of the annotated KT2440 genome are two popular resources widely cited in the literature; yet, they originate from distinct prediction pipelines and possess potentially different biological information that is often overlooked. In this study, we systematically compared the features present in these resources and found that approximately 16% of the total of KT2440 ORFs show differences in their predicted genomic positions across GenBank and RefSeq, despite sharing equivalent locus tag codes. Furthermore, we show that these discrepancies can affect the results of high-throughput analyses by processing a collection of RNAseq expression datasets utilizing both annotations. Our findings provide a comprehensive overview of the current state of available resources for genomics research in *P. putida* KT2440 and highlight a rarely addressed yet widespread potential pitfall in the literature on this organism, with possible implications for other prokaryotes.

**Importance:** Genome annotation databases often rely on different statistical models for their function predictions and inherently carry biases propagated into studies using them. This work provides a quantitative assessment of two popular annotation resources for the model bacterium *P. putida* KT2440 and their influence on data interpretation. As large-scale omics datasets are commonly used to inform experimental decisions, our results aim to promote awareness of the caveats associated with these computational resources and foster reproducibility and transparency in *P. putida* research.
