## Supplemental file 5 for "Differences in GenBank and RefSeq annotations may affect genomics data interpretation for *Pseudomonas putida* KT2440"

gene pair (genbank codes)	gene 1 genbank span (start → end)	gene 2 genbank span (start → end)	gene pair (refseq codes)	gene 1 refseq span (start → end)	gene 2 refseq span (start → end)	overlaps in	overlap size (bp)
PP_0019–PP_0020	24000 → 24698	24695 → 25570	PP_RS00100–PP_RS28370	24015 → 24698	24701 → 25570	GenBank	4
PP_0085–PP_0086	94597 → 95085	95071 → 95286	PP_RS00435–PP_RS00440	94597 → 94920	95071 → 95286	GenBank	15
PP_0166–PP_0167	189995 → 191371	191361 → 193517	PP_RS00890–PP_RS00895	189995 → 191353	191361 → 193517	GenBank	11
PP_0245–PP_0246	298540 → 301125	301082 → 301822	PP_RS01295–PP_RS01300	298540 → 300864	301082 → 301822	GenBank	44
PP_0249–PP_0250	304149 → 304769	304741 → 305142	PP_RS01315–PP_RS01320	304149 → 304631	304741 → 305142	GenBank	29
PP_0260–PP_0261	314605 → 315171	315186 → 315986	PP_RS01370–PP_RS01375	314605 → 315171	315168 → 315986	RefSeq	4
PP_0438–PP_0439	531036 → 531785	531754 → 532218	PP_RS02315–PP_RS02320	531036 → 531785	531793 → 532218	GenBank	32
PP_0459–PP_0460	553742 → 554074	554061 → 554774	PP_RS02440–PP_RS02445	553742 → 554074	554088 → 554774	GenBank	14
PP_0461–PP_0462	554787 → 555200	555197 → 555391	PP_RS02450–PP_RS02455	554787 → 555200	555200 → 555391	GenBank	4
PP_0491–PP_0492	578979 → 579635	579610 → 580566	PP_RS02600–PP_RS02605	578979 → 579635	579640 → 580566	GenBank	26
PP_0513–PP_0514	600174 → 600653	600650 → 601786	PP_RS02720–PP_RS02725	600189 → 600653	600656 → 601786	GenBank	4
PP_0577–PP_0578	675003 → 675698	675661 → 676410	PP_RS03040–PP_RS03045	675003 → 675638	675661 → 676410	GenBank	38
PP_0579–PP_0580	676407 → 676805	676790 → 677641	PP_RS03050–PP_RS03055	676407 → 676712	676790 → 677641	GenBank	16
PP_5460–PP_0821	959196 → 959735	959732 → 960142	PP_RS04345–PP_RS04350	959196 → 959735	959756 → 960142	GenBank	4
PP_0865–PP_0866	1003494 → 1003979	1003976 → 1004962	PP_RS04575–PP_RS04580	1003494 → 1003979	1004000 → 1004962	GenBank	4
PP_0870–PP_0871	1009394 → 1010335	1010319 → 1011062	PP_RS04600–PP_RS04605	1009394 → 1010305	1010319 → 1011032	GenBank	17
PP_0934–PP_0935	1076622 → 1077620	1077617 → 1078108	PP_RS04910–PP_RS04915	1076568 → 1077620	1077620 → 1078108	GenBank	4
PP_0945–PP_0946	1090547 → 1091008	1090989 → 1091621	PP_RS04965–PP_RS04970	1090547 → 1091008	1091010 → 1091621	GenBank	20
PP_0946–PP_0947	1090989 → 1091621	1091618 → 1092526	PP_RS04970–PP_RS04975	1091010 → 1091621	1091633 → 1092526	GenBank	4
PP_0958–PP_0959	1099814 → 1100623	1100620 → 1101420	PP_RS05030–PP_RS05035	1099814 → 1100623	1100623 → 1101420	GenBank	4
PP_0969–PP_0970	1109335 → 1109985	1109975 → 1111279	PP_RS05085–PP_RS05090	1109335 → 1109985	1109999 → 1111279	GenBank	11
PP_0971–PP_0972	1111389 → 1111865	1111882 → 1112199	PP_RS05095–PP_RS05100	1111389 → 1111865	1111858 → 1112199	RefSeq	8
PP_0990–PP_0991	1130249 → 1130635	1130709 → 1131482	PP_RS05180–PP_RS05185	1130249 → 1130716	1130709 → 1131482	RefSeq	8
PP_0998–PP_0999	1137115 → 1137543	1137540 → 1138469	PP_RS05220–PP_RS05225	1137115 → 1137483	1137540 → 1138469	GenBank	4
PP_1007–PP_1008	1148189 → 1149244	1149241 → 1149753	PP_RS05265–PP_RS05270	1148189 → 1149151	1149241 → 1149753	GenBank	4
PP_1023–PP_1024	1167057 → 1167785	1167776 → 1168483	PP_RS05345–PP_RS05350	1167072 → 1167785	1167803 → 1168483	GenBank	10
PP_1046–PP_1047	1195940 → 1197694	1197691 → 1199142	PP_RS05460–PP_RS05465	1195958 → 1197694	1197694 → 1199142	GenBank	4
PP_1048–PP_1049	1199146 → 1200348	1200345 → 1200800	PP_RS05470–PP_RS05475	1199146 → 1200348	1200366 → 1200800	GenBank	4
PP_1054–PP_1055	1203257 → 1203643	1203658 → 1204302	PP_RS05500–PP_RS05505	1203257 → 1203643	1203640 → 1204302	RefSeq	4
PP_1125–PP_1126	1286618 → 1288762	1288728 → 1291076	PP_RS05855–PP_RS05860	1286618 → 1288762	1288842 → 1291076	GenBank	35
PP_1160–PP_1161	1334826 → 1335815	1335787 → 1336458	PP_RS06035–PP_RS06040	1334826 → 1335815	1335907 → 1336458	GenBank	29
PP_1198–PP_1199	1373331 → 1373627	1373618 → 1373953	PP_RS06200–PP_RS06205	1373331 → 1373618	1373618 → 1373932	GenBank	10
PP_1221–PP_1222	1397053 → 1398171	1398168 → 1399469	PP_RS06330–PP_RS06335	1397053 → 1398171	1398198 → 1399469	GenBank	4
PP_1271–PP_1272	1451839 → 1453380	1453367 → 1454470	PP_RS06585–PP_RS06590	1451839 → 1453380	1453409 → 1454470	GenBank	14
PP_1281–PP_1282	1463066 → 1464181	1464178 → 1465617	PP_RS06635–PP_RS06640	1463066 → 1464169	1464178 → 1465617	GenBank	4
PP_1285–PP_1286	1468688 → 1470142	1470132 → 1471298	PP_RS06655–PP_RS06660	1468688 → 1470121	1470132 → 1471298	GenBank	11
PP_1292–PP_1293	1478937 → 1479407	1479404 → 1479652	PP_RS06690–PP_RS06695	1478937 → 1479407	1479407 → 1479652	GenBank	4
PP_1320–PP_1321	1506996 → 1507619	1507600 → 1508061	PP_RS06830–PP_RS06835	1506996 → 1507619	1507630 → 1508061	GenBank	20
PP_1324–PP_1325	1509378 → 1509752	1509749 → 1511566	PP_RS06850–PP_RS06855	1509378 → 1509749	1509749 → 1511566	GenBank	4
PP_1328–PP_1329	1513362 → 1513835	1513832 → 1514779	PP_RS06870–PP_RS06875	1513380 → 1513835	1513838 → 1514779	GenBank	4
PP_1330–PP_1331	1514776 → 1515069	1515066 → 1516814	PP_RS06880–PP_RS06885	1514776 → 1515069	1515069 → 1516814	GenBank	4
PP_1331–PP_1332	1515066 → 1516814	1516811 → 1518301	PP_RS06885–PP_RS06890	1515069 → 1516814	1516814 → 1518301	GenBank	4
PP_1335–PP_1336	1520744 → 1522096	1522093 → 1523307	PP_RS06905–PP_RS06910	1520750 → 1522096	1522096 → 1523307	GenBank	4
PP_1369–PP_1370	1558169 → 1558900	1558926 → 1560047	PP_RS07075–PP_RS07080	1558169 → 1558933	1558926 → 1560047	RefSeq	8
PP_1454–PP_1455	1660534 → 1661058	1661027 → 1661251	PP_RS07505–PP_RS07510	1660534 → 1661058	1661060 → 1661251	GenBank	32
PP_1490–PP_1491	1694035 → 1695309	1695324 → 1695971	PP_RS07680–PP_RS07685	1694035 → 1695309	1695306 → 1695971	RefSeq	4
PP_1535–PP_1536	1739823 → 1740287	1740302 → 1740685	PP_RS07900–PP_RS07905	1739823 → 1740305	1740302 → 1740685	RefSeq	4
PP_1537–PP_5472	1740682 → 1740909	1740906 → 1741163	PP_RS07910–PP_RS07915	1740682 → 1740903	1740906 → 1741163	GenBank	4
PP_1551–PP_1552	1750642 → 1751496	1751594 → 1752298	PP_RS08005–PP_RS08010	1750642 → 1751496	1751486 → 1752298	RefSeq	11
PP_1554–PP_1555	1752594 → 1753016	1753031 → 1754302	PP_RS08020–PP_RS08025	1752594 → 1753016	1753013 → 1754302	RefSeq	4
PP_1564–PP_1565	1758642 → 1758806	1758838 → 1760133	PP_RS28280–PP_RS08070	1758642 → 1758806	1758799 → 1760133	RefSeq	8
PP_1620–PP_1621	1816129 → 1816878	1816857 → 1817552	PP_RS08350–PP_RS08355	1816129 → 1816878	1816914 → 1817552	GenBank	22
PP_1659–PP_1660	1854989 → 1856329	1856295 → 1856825	PP_RS08545–PP_RS08550	1854989 → 1856329	1856334 → 1856825	GenBank	35
PP_1680–PP_1681	1874742 → 1875308	1875277 → 1876032	PP_RS08645–PP_RS08650	1874742 → 1875308	1875310 → 1876032	GenBank	32
PP_1685–PP_1686	1879096 → 1879218	1879208 → 1879816	PP_RS28800–PP_RS08670	1879096 → 1879218	1879265 → 1879816	GenBank	11
PP_1737–PP_1738	1936937 → 1937683	1937757 → 1939055	PP_RS08930–PP_RS08935	1936937 → 1937764	1937757 → 1939055	RefSeq	8
PP_1773–PP_1774	1981361 → 1981663	1981632 → 1981946	PP_RS09110–PP_RS09115	1981361 → 1981663	1981683 → 1981946	GenBank	32
PP_1885–PP_1886	2118850 → 2121204	2121173 → 2124100	PP_RS09705–PP_RS09710	2118850 → 2121204	2121209 → 2124100	GenBank	32
PP_1899–PP_1900	2143221 → 2143655	2143652 → 2144656	PP_RS09785–PP_RS09790	2143221 → 2143655	2143655 → 2144656	GenBank	4
PP_1917–PP_1918	2160263 → 2161078	2161053 → 2162318	PP_RS09875–PP_RS09880	2160263 → 2161078	2161083 → 2162318	GenBank	26
PP_1928–PP_1929	2174774 → 2175262	2175259 → 2176542	PP_RS09945–PP_RS09950	2174774 → 2175244	2175259 → 2176542	GenBank	4
PP_1962–PP_1963	2222618 → 2224546	2224629 → 2226632	PP_RS10160–PP_RS10165	2222618 → 2224636	2224629 → 2226593	RefSeq	8
PP_1963–PP_1964	2224629 → 2226632	2226598 → 2227401	PP_RS10165–PP_RS10170	2224629 → 2226593	2226598 → 2227401	GenBank	35
PP_1970–PP_1971	2231864 → 2232469	2232462 → 2233040	PP_RS10200–PP_RS10205	2231864 → 2232469	2232480 → 2233040	GenBank	8
PP_1975–PP_1976	2237033 → 2238583	2238573 → 2239736	PP_RS10225–PP_RS10230	2237033 → 2238523	2238573 → 2239628	GenBank	11
PP_1996–PP_1997	2264051 → 2264944	2264941 → 2266251	PP_RS10355–PP_RS10360	2264051 → 2264944	2264944 → 2266251	GenBank	4
PP_2018–PP_2019	2290650 → 2291609	2291606 → 2294005	PP_RS10485–PP_RS10490	2290569 → 2291609	2291630 → 2294005	GenBank	4
PP_2031–PP_2032	2308113 → 2309069	2309062 → 2310021	PP_RS10550–PP_RS10555	2308113 → 2309057	2309062 → 2310021	GenBank	8
PP_2075–PP_2076	2360023 → 2361156	2361153 → 2363876	PP_RS10775–PP_RS10780	2360023 → 2361153	2361153 → 2363825	GenBank	4
PP_2154–PP_2155	2461002 → 2462252	2462245 → 2462943	PP_RS11175–PP_RS11180	2461002 → 2462252	2462260 → 2462943	GenBank	8
PP_2267–PP_2268	2589954 → 2590634	2590657 → 2591082	PP_RS11795–PP_RS11800	2589954 → 2590634	2590600 → 2591082	RefSeq	35
PP_2316–PP_2317	2644815 → 2647313	2647319 → 2648005	PP_RS12095–PP_RS12100	2644815 → 2647322	2647319 → 2648005	RefSeq	4
PP_2404–PP_2405	2748726 → 2749001	2748991 → 2749527	PP_RS12530–PP_RS12535	2748726 → 2749001	2749012 → 2749527	GenBank	11
PP_2413–PP_2414	2759308 → 2760942	2760939 → 2761418	PP_RS12575–PP_RS12580	2759308 → 2760879	2760939 → 2761418	GenBank	4
PP_2417–PP_2418	2762891 → 2763910	2763907 → 2765001	PP_RS12595–PP_RS12600	2762891 → 2763907	2763907 → 2764917	GenBank	4
PP_2558–PP_2559	2906024 → 2907382	2907354 → 2908694	PP_RS13355–PP_RS13360	2906024 → 2907352	2907354 → 2908694	GenBank	29
PP_2572–PP_2573	2939494 → 2940141	2940105 → 2940491	PP_RS13420–PP_RS13425	2939494 → 2940063	2940105 → 2940491	GenBank	37
PP_2635–PP_2636	3013469 → 3016078	3016078 → 3018360	PP_RS13730–PP_RS13735	3013469 → 3016078	3016075 → 3018360	RefSeq	4
PP_2658–PP_2659	3045424 → 3046317	3046314 → 3047153	PP_RS13845–PP_RS13850	3045424 → 3046317	3046368 → 3047153	GenBank	4
PP_2675–PP_2676	3063716 → 3064177	3064132 → 3065058	PP_RS13930–PP_RS13935	3063716 → 3064177	3064183 → 3065058	GenBank	46
PP_2690–PP_2691	3080098 → 3080799	3080796 → 3082514	PP_RS14010–PP_RS14015	3080098 → 3080793	3080796 → 3082490	GenBank	4
PP_2734–PP_2735	3117394 → 3118581	3118631 → 3119440	PP_RS14230–PP_RS14235	3117394 → 3118656	3118631 → 3119440	RefSeq	26
PP_2818–PP_2819	3214086 → 3217214	3217211 → 3218617	PP_RS14645–PP_RS14650	3214086 → 3217214	3217214 → 3218617	GenBank	4
PP_2828–PP_2829	3227162 → 3228547	3228544 → 3229902	PP_RS14695–PP_RS14700	3227162 → 3228547	3228547 → 3229902	GenBank	4
PP_2862–PP_2863	3264844 → 3265677	3265706 → 3266083	PP_RS14860–PP_RS14865	3264847 → 3265677	3265670 → 3266083	RefSeq	8
PP_2939–PP_2940	3342448 → 3342702	3342722 → 3343006	PP_RS15235–PP_RS15240	3342448 → 3342756	3342722 → 3343006	RefSeq	35
PP_3047–PP_3048	3431358 → 3432353	3432350 → 3432670	PP_RS15765–PP_RS15770	3431358 → 3432353	3432356 → 3432670	GenBank	4
PP_3075–PP_3076	3458916 → 3460361	3460358 → 3461374	PP_RS15920–PP_RS15925	3458916 → 3460298	3460358 → 3461374	GenBank	4
PP_3085–PP_3086	3472639 → 3473604	3473601 → 3474107	PP_RS15975–PP_RS15980	3472639 → 3473601	3473601 → 3474107	GenBank	4
PP_5575–PP_3107	3510240 → 3510824	3510805 → 3511326	PP_RS16150–PP_RS16155	3510240 → 3510824	3510859 → 3511326	GenBank	20
PP_3120–PP_3121	3531468 → 3532229	3532277 → 3533182	PP_RS16270–PP_RS16275	3531468 → 3532289	3532277 → 3533182	RefSeq	13
PP_3145–PP_3146	3561710 → 3562531	3562528 → 3563823	PP_RS16400–PP_RS16405	3561710 → 3562387	3562528 → 3563823	GenBank	4
PP_3149–PP_3150	3566398 → 3567447	3567444 → 3569441	PP_RS16420–PP_RS16425	3566548 → 3567447	3567531 → 3569441	GenBank	4
PP_3185–PP_3186	3614128 → 3614775	3614778 → 3615437	PP_RS16605–PP_RS16610	3614128 → 3614775	3614772 → 3615437	RefSeq	4
PP_3187–PP_3188	3615666 → 3616931	3616976 → 3618145	PP_RS16615–PP_RS16620	3615666 → 3616931	3616928 → 3618145	RefSeq	4
PP_3193–PP_3194	3622263 → 3622721	3622709 → 3624052	PP_RS16645–PP_RS16650	3622263 → 3622706	3622709 → 3624052	GenBank	13
PP_3253–PP_3254	3687884 → 3688990	3688981 → 3689634	PP_RS16965–PP_RS16970	3687884 → 3688990	3689047 → 3689634	GenBank	10
PP_3321–PP_3322	3757179 → 3757691	3757688 → 3758689	PP_RS17305–PP_RS17310	3757257 → 3757691	3757697 → 3758689	GenBank	4
PP_3330–PP_3331	3768414 → 3770600	3770588 → 3772081	PP_RS17360–PP_RS17365	3768447 → 3770600	3770606 → 3772081	GenBank	13
PP_3355–PP_3356	3793332 → 3794522	3794570 → 3796453	PP_RS17480–PP_RS17485	3793332 → 3794573	3794570 → 3796453	RefSeq	4
PP_3371–PP_3372	3814860 → 3816119	3816119 → 3816820	PP_RS17560–PP_RS17565	3814860 → 3816122	3816119 → 3816820	RefSeq	4
PP_3396–PP_3397	3846911 → 3848239	3848236 → 3850503	PP_RS17685–PP_RS17690	3846911 → 3848239	3848272 → 3850503	GenBank	4
PP_3408–PP_3409	3858060 → 3858746	3858743 → 3859132	PP_RS17745–PP_RS17750	3858060 → 3858746	3858746 → 3859132	GenBank	4
PP_3423–PP_3424	3875009 → 3875518	3875509 → 3876720	PP_RS17820–PP_RS17825	3875093 → 3875518	3875530 → 3876720	GenBank	10
PP_3476–PP_3477	3941171 → 3941557	3941551 → 3942030	PP_RS18080–PP_RS18085	3941171 → 3941545	3941551 → 3942030	GenBank	7
PP_3561–PP_3562	4040113 → 4041060	4041053 → 4041706	PP_RS18505–PP_RS18510	4040143 → 4041060	4041095 → 4041706	GenBank	8
PP_3694–PP_3695	4211656 → 4212615	4212573 → 4213724	PP_RS19225–PP_RS19230	4211656 → 4212534	4212573 → 4213724	GenBank	43
PP_5622–PP_3698	4217039 → 4217794	4217797 → 4219296	PP_RS19240–PP_RS19245	4217039 → 4217809	4217797 → 4219296	RefSeq	13
PP_3717–PP_3718	4239390 → 4240289	4240286 → 4241698	PP_RS19355–PP_RS19360	4239390 → 4240232	4240286 → 4241698	GenBank	4
PP_3876–PP_3877	4397242 → 4397568	4397543 → 4398856	PP_RS20175–PP_RS20180	4397242 → 4397490	4397543 → 4398856	GenBank	26
PP_3888–PP_3889	4406228 → 4406548	4406545 → 4407843	PP_RS20235–PP_RS20240	4406228 → 4406509	4406545 → 4407843	GenBank	4
PP_5651–PP_3988	4496702 → 4497949	4497955 → 4500003	PP_RS20740–PP_RS20745	4496702 → 4497958	4497955 → 4500003	RefSeq	4
PP_4053–PP_4054	4570137 → 4572911	4572908 → 4573192	PP_RS21060–PP_RS21065	4570137 → 4572911	4572926 → 4573192	GenBank	4
PP_4314–PP_4315	4905534 → 4906022	4906009 → 4906797	PP_RS22400–PP_RS22405	4905534 → 4905941	4906009 → 4906797	GenBank	14
PP_5688–PP_4457	5057848 → 5058078	5058125 → 5059252	PP_RS23155–PP_RS23160	5057848 → 5058156	5058125 → 5059252	RefSeq	32
PP_4463–PP_4464	5065769 → 5066590	5066631 → 5067536	PP_RS23190–PP_RS23195	5065769 → 5066644	5066631 → 5067536	RefSeq	14
PP_4498–PP_4499	5113431 → 5114318	5114282 → 5114947	PP_RS23420–PP_RS23425	5113431 → 5114171	5114282 → 5114911	GenBank	37
PP_4499–PP_4500	5114282 → 5114947	5114925 → 5115785	PP_RS23425–PP_RS23430	5114282 → 5114911	5114925 → 5115785	GenBank	23
PP_4501–PP_4502	5115853 → 5116446	5116415 → 5116747	PP_RS23435–PP_RS23440	5115853 → 5116446	5116448 → 5116747	GenBank	32
PP_4566–PP_4567	5186664 → 5187539	5187496 → 5188011	PP_RS23780–PP_RS23785	5186664 → 5187539	5187553 → 5188011	GenBank	44
PP_4576–PP_4577	5195825 → 5196514	5196511 → 5197287	PP_RS23830–PP_RS23835	5195825 → 5196511	5196511 → 5197287	GenBank	4
PP_4669–PP_4670	5295595 → 5296113	5296091 → 5297362	PP_RS24320–PP_RS24325	5295595 → 5296086	5296091 → 5297362	GenBank	23
PP_4681–PP_4682	5319782 → 5320117	5320114 → 5320914	PP_RS24405–PP_RS24410	5319782 → 5320114	5320114 → 5320914	GenBank	4
PP_4688–PP_4689	5327301 → 5328338	5328335 → 5329219	PP_RS24440–PP_RS24445	5327301 → 5328284	5328335 → 5329219	GenBank	4
PP_4801–PP_4802	5464467 → 5465117	5465114 → 5465389	PP_RS25055–PP_RS25060	5464467 → 5465114	5465114 → 5465389	GenBank	4
PP_4805–PP_4806	5467845 → 5468891	5468873 → 5469997	PP_RS25075–PP_RS25080	5467845 → 5468855	5468873 → 5469976	GenBank	19
PP_4808–PP_4809	5471921 → 5472439	5472399 → 5472818	PP_RS25090–PP_RS25095	5471921 → 5472388	5472399 → 5472818	GenBank	41
PP_4827–PP_4828	5494003 → 5494737	5494734 → 5495360	PP_RS25200–PP_RS25205	5494003 → 5494734	5494734 → 5495360	GenBank	4
PP_4865–PP_4866	5530965 → 5532272	5532269 → 5533183	PP_RS25390–PP_RS25395	5530965 → 5532266	5532269 → 5533183	GenBank	4
PP_4938–PP_4939	5619361 → 5620500	5620490 → 5621263	PP_RS25770–PP_RS25775	5619361 → 5620452	5620490 → 5621263	GenBank	11
PP_4981–PP_4982	5674778 → 5675392	5675389 → 5675940	PP_RS25990–PP_RS25995	5674778 → 5675356	5675389 → 5675940	GenBank	4
PP_4995–PP_4996	5692701 → 5693270	5693270 → 5693695	PP_RS26060–PP_RS26065	5692701 → 5693270	5693267 → 5693695	RefSeq	4
PP_5081–PP_5082	5802781 → 5803797	5803794 → 5804330	PP_RS26485–PP_RS26490	5802781 → 5803782	5803794 → 5804330	GenBank	4
PP_5097–PP_5098	5820251 → 5821390	5821380 → 5822018	PP_RS26565–PP_RS26570	5820251 → 5821390	5821398 → 5822018	GenBank	11
PP_5110–PP_5111	5829985 → 5830662	5830659 → 5832143	PP_RS26630–PP_RS26635	5829985 → 5830656	5830659 → 5832143	GenBank	4
PP_5227–PP_5228	5961105 → 5962352	5962324 → 5963187	PP_RS27235–PP_RS27240	5961105 → 5962352	5962357 → 5963187	GenBank	29
PP_5383–PP_5384	6134986 → 6135663	6135660 → 6137069	PP_RS28035–PP_RS28040	6134986 → 6135663	6135663 → 6137069	GenBank	4
PP_5405–PP_5406	6163270 → 6165282	6165279 → 6166241	PP_RS28775–PP_RS28170	6163270 → 6165177	6165279 → 6166241	GenBank	4
